# T1TAdb: the database of Type I Toxin-Antitoxin systems

**DOI:** 10.1101/2021.04.14.439843

**Authors:** Nicolas J. Tourasse, Fabien Darfeuille

## Abstract

Type I toxin-antitoxin (T1TA) systems constitute a large class of genetic modules with antisense RNA (asRNA)-mediated regulation of gene expression. They are widespread in bacteria and consist of an mRNA coding for a toxic protein and a noncoding asRNA that acts as an antitoxin preventing the synthesis of the toxin by directly basepairing to its cognate mRNA. The co- and post-transcriptional regulation of T1TA systems is intimately linked to RNA sequence and structure, therefore it is essential to have an accurate annotation of the mRNA and asRNA molecules to understand this regulation. However, most T1TA systems have been identified by means of bioinformatic analyses solely based on the toxin protein sequences, and there is no central repository of information on their specific RNA features. Here we present the first database dedicated to type I TA systems, named T1TAdb. It is an open-access web database (https://d-lab.arna.cnrs.fr/t1tadb) with a collection of ~1,900 loci in ~500 bacterial strains in which a toxin-coding sequence has been previously identified. RNA molecules were annotated with a bioinformatic procedure based on key determinants of the mRNA structure and the genetic organization of the T1TA loci. Besides RNA and protein secondary structure predictions, T1TAdb also identifies promoter, ribosome-binding, and mRNA-asRNA interaction sites. It also includes tools for comparative analysis, such as sequence similarity search and computation of structural multiple alignments, which are annotated with covariation information. To our knowledge, T1TAdb represents the largest collection of features, sequences, and structural annotations on this class of genetic modules.
