## Supplementary Tables S2-6 for "T1TAdb: the database of Type I Toxin-Antitoxin systems"

### Sheet: H.pylori sRNAs
Supplementary Table S2: Antitoxin asRNA coordinates of T1TA loci from Helicobacter pylori.
The table shows the comparison of start and end coordinates predicted by RNASurface with the coordinates in T1TAdb that were experimentally determined by dRNA-Seq in the study of Sharma et al. 2010, Nature 464:250-255 (PubMed ID: 20164839; supplementary tables 4 and 13 therein).
"NA" indicates that no corresponding locus was predicted by RNASurface.
locus_id	species_name	genome_accession	feature_type	family	toxin_name	RNA-Seq start	RNA-Seq end	length	strand	RNASurface start	RNASurface end	distance to RNASurface start	distance to RNASurface end
TA00122	Helicobacter_pylori_26695 chromosome	NC_000915.1	srna	AapA/IsoA	IsoA5	22857	22931	75	-1	22855	22935	-4	2
TA00124	Helicobacter_pylori_26695 chromosome	NC_000915.1	srna	AapA/IsoA	IsoA2	1243410	1243474	65	-1	NA	NA
TA00125	Helicobacter_pylori_26695 chromosome	NC_000915.1	srna	AapA/IsoA	IsoA1	1245705	1245780	76	-1	1245702	1245772	8	3
TA00126	Helicobacter_pylori_26695 chromosome	NC_000915.1	srna	AapA/IsoA	IsoA3	1503082	1503160	79	-1	1503080	1503159	1	2
TA00127	Helicobacter_pylori_26695 chromosome	NC_000915.1	srna	AapA/IsoA	IsoA6	1589893	1589984	92	-1	1589894	1589974	10	-1
TA00128	Helicobacter_pylori_26695 chromosome	NC_000915.1	srna	AapA/IsoA	IsoA4	1612519	1612596	78	-1	1612515	1612597	-1	4
TA03828	Helicobacter_pylori_26695 chromosome	NC_000915.1	srna	AapC/IsoC	IsoC	479785	479856	72	-1	479791	479868	-12	-6
TA03829	Helicobacter_pylori_26695 chromosome	NC_000915.1	srna	AapB/IsoB	IsoB	865570	865671	102	1	865568	865670	2	1
TA03830	Helicobacter_pylori_26695 chromosome	NC_000915.1	srna	AapD/IsoD	IsoD	964751	964802	52	1	964740	964799	11	3
TA03831	Helicobacter_pylori_26695 chromosome	NC_000915.1	srna	AapC/IsoC	IsoC	1071960	1072031	72	1	1071946	1072024	14	7

### Sheet: E.coli TSS
Supplementary Table S3: Transcription start site (TSS) coordinates of T1TA loci from Enterococcus faecalis.
The table shows the comparison of TSS coordinates of toxin mRNAs and antitoxin asRNAs predicted in T1TAdb by RNAMotif and RNASurface, respectively, with coordinates experimentally determined by dRNA-Seq in the study of Thomason et al. 2015, J. Bacteriol. 197:18-28 (PubMed ID: 25266388; supplementary dataset S1 therein).
"NA" indicates that no corresponding locus was found in the RNA-Seq data.
group_id	locus_id	species_name	plasmid_name	feature_type	family	toxin_name	genome_accession	start (RNAMotif or RNASurface)	end (RNAMotif or RNASurface)	length	strand	RNA-Seq TSS	distance to RNA-Seq TSS
	TA05255	Escherichia_coli_str. K-12 substr. MG1655		srna	ibs/sib	sibA	NC_000913.2	2151327	2151475	149	1	2151335	-8
	TA05255	Escherichia_coli_str. K-12 substr. MG1655		mrna	ibs/sib	ibsA	NC_000913.2	2151329	2151478	150	-1	2151523	-45
	TA05256	Escherichia_coli_str. K-12 substr. MG1655		srna	ibs/sib	sibB	NC_000913.2	2151661	2151827	167	1	2151670	-9
	TA05256	Escherichia_coli_str. K-12 substr. MG1655		mrna	ibs/sib	ibsB	NC_000913.2	2151664	2151830	167	-1	2151851	-21
	TA06334	Escherichia_coli_str. K-12 substr. MG1655		mrna	ShoB/OhsC	shoB	NC_000913.2	2698112	2698398	287	-1	2698398	0
	TA06334	Escherichia_coli_str. K-12 substr. MG1655		srna	ShoB/OhsC	ohsC	NC_000913.2	2698545	2698621	77	1	2698542	3
	TA05257	Escherichia_coli_str. K-12 substr. MG1655		srna	ibs/sib	sibC	NC_000913.2	3054866	3055010	145	1	3054873	-7
	TA05257	Escherichia_coli_str. K-12 substr. MG1655		mrna	ibs/sib	ibsC	NC_000913.2	3054873	3055032	160	-1	3055031	1
	TA05258	Escherichia_coli_str. K-12 substr. MG1655		mrna	ibs/sib	ibsD	NC_000913.2	3192732	3192893	162	1	3192723	9
	TA05258	Escherichia_coli_str. K-12 substr. MG1655		srna	ibs/sib	sibD	NC_000913.2	3192745	3192894	150	-1	3192887	7
	TA05259	Escherichia_coli_str. K-12 substr. MG1655		mrna	ibs/sib	ibsE	NC_000913.2	3193106	3193260	155	1	3193100	6
	TA05259	Escherichia_coli_str. K-12 substr. MG1655		srna	ibs/sib	sibE	NC_000913.2	3193120	3193269	150	-1	3193262	7
	TA06366	Escherichia_coli_str. K-12 substr. MG1655		srna	TisB/IstR1	istR	NC_000913.2	3851138	3851221	84	-1	3851215	6
	TA06366	Escherichia_coli_str. K-12 substr. MG1655		mrna	TisB/IstR1	tisB	NC_000913.2	3851368	3851752	385	1	3851362	6
	TA05700	Escherichia_coli_str. K-12 substr. MG1655		mrna	Hok/Sok	hokD	NC_000913.2	1643057	1643340	284	-1	NA
	TA05700	Escherichia_coli_str. K-12 substr. MG1655		srna	Hok/Sok	sokD	NC_000913.2	1643008	1643199	192	1	NA
	TA05971	Escherichia_coli_str. K-12 substr. MG1655		mrna	Hok/Sok	hokB	NC_000913.2	1489885	1490241	357	-1	NA
	TA05971	Escherichia_coli_str. K-12 substr. MG1655		srna	Hok/Sok	sokB	NC_000913.2	1490134	1490194	61	1	1490143	-9
	TA05972	Escherichia_coli_str. K-12 substr. MG1655		mrna	Hok/Sok	hokC	NC_000913.2	16697	17054	358	-1	17053	1
	TA05972	Escherichia_coli_str. K-12 substr. MG1655		srna	Hok/Sok	sokC	NC_000913.2	16941	17003	63	1	16952	-11
	TA05974	Escherichia_coli_str. K-12 substr. MG1655		mrna	Hok/Sok	hokA	NC_000913.2	3718430	3718793	364	-1	NA
	TA05974	Escherichia_coli_str. K-12 substr. MG1655		srna	Hok/Sok	sokA	NC_000913.2	3718735	3718790	56	1	3718711	24
	TA05975	Escherichia_coli_str. K-12 substr. MG1655		mrna	Hok/Sok	hokE	NC_000913.2	606911	607269	359	1	606962	-51
	TA05975	Escherichia_coli_str. K-12 substr. MG1655		srna	Hok/Sok	sokE	NC_000913.2	606947	607013	67	-1	607015	-2
	TA06178	Escherichia_coli_str. K-12 substr. MG1655		mrna	ldr/rdl	ldrA	NC_000913.2	1268316	1268674	359	-1	1268681	-7
	TA06178	Escherichia_coli_str. K-12 substr. MG1655		srna	ldr/rdl	rdlA	NC_000913.2	1268555	1268610	56	1	1268546	9
	TA06179	Escherichia_coli_str. K-12 substr. MG1655		mrna	ldr/rdl	ldrB	NC_000913.2	1268851	1269214	364	-1	1269216	-2
	TA06179	Escherichia_coli_str. K-12 substr. MG1655		srna	ldr/rdl	rdlB	NC_000913.2	1269080	1269146	67	1	1269081	-1
	TA06180	Escherichia_coli_str. K-12 substr. MG1655		mrna	ldr/rdl	ldrC	NC_000913.2	1269386	1269748	363	-1	1269750	-2
	TA06180	Escherichia_coli_str. K-12 substr. MG1655		srna	ldr/rdl	rdlC	NC_000913.2	1269624	1269680	57	1	1269616	8
	TA06181	Escherichia_coli_str. K-12 substr. MG1655		mrna	ldr/rdl	ldrD	NC_000913.2	3697926	3698293	368	-1	3698295	-2
	TA06181	Escherichia_coli_str. K-12 substr. MG1655		srna	ldr/rdl	rdlD	NC_000913.2	3698158	3698224	67	1	3698159	-1
	TA06725	Escherichia_coli_str. K-12 substr. MG1655		mrna	TisB/IstR1	tisB	NC_000913.2	3851368	3851752	385	1	3851362	6
	TA06725	Escherichia_coli_str. K-12 substr. MG1655		srna	TisB/IstR1	istR	NC_000913.2	3850914	3850987	74	-1	NA
	TA06740	Escherichia_coli_str. K-12 substr. MG1655		mrna	unknown		NC_000913.2	727892	728191	300	-1	NA
	TA06740	Escherichia_coli_str. K-12 substr. MG1655		srna	unknown		NC_000913.2	728406	728492	87	1	728403	3
TAG3478	TA06918	Escherichia_coli_str. K-12 substr. MG1655		mrna		unknown	NC_000913.2	2627290	2627586	297	1	2627274	16
TAG3478	TA06918	Escherichia_coli_str. K-12 substr. MG1655		srna		unknown	NC_000913.2	2627410	2627629	220	-1	NA
TAG3478	TA07067	Escherichia_coli_str. K-12 substr. MG1655		mrna		unknown	NC_000913.2	2627273	2627513	241	1	2627274	-1
TAG3478	TA07067	Escherichia_coli_str. K-12 substr. MG1655		srna		unknown	NC_000913.2	2627460	2627566	107	-1	NA

### Sheet: E.coli sRNAs
Supplementary Table S4: Antitoxin asRNA coordinates of T1TA loci from Escherichia coli.
The table shows the comparison of start and end coordinates predicted by RNASurface in T1TAdb with experimentally determined coordinates available in RegulonDB (sRNA set; http://regulondb.ccg.unam.mx/menu/download/datasets/files/sRNASet.txt).
"NA" indicates that no corresponding locus was found in the RegulonDB data.
group_id	locus_id	species_name	plasmid_name	feature_type	family	toxin_name	genome_accession	RNASurface start	RNASurface end	RNASurface length	strand	RNA-Seq start (= TSS)	RNA-Seq end	RNA-Seq length	distance between starts	distance between ends
	TA05255	Escherichia_coli_str. K-12 substr. MG1655		srna	ibs/sib	sibA	NC_000913.3	2153303	2153451	149	1	2153311	2153454	144	-8	-3
	TA05256	Escherichia_coli_str. K-12 substr. MG1655		srna	ibs/sib	sibB	NC_000913.3	2153637	2153803	167	1	2153646	2153781	136	-9	22
	TA06334	Escherichia_coli_str. K-12 substr. MG1655		srna	ShoB/OhsC	ohsC	NC_000913.3	2700523	2700599	77	1	2700520	2700596	77	3	3
	TA05257	Escherichia_coli_str. K-12 substr. MG1655		srna	ibs/sib	sibC	NC_000913.3	3056844	3056988	145	1	3056851	3056991	141	-7	-3
	TA05258	Escherichia_coli_str. K-12 substr. MG1655		srna	ibs/sib	sibD	NC_000913.3	3194723	3194872	150	-1	3194721	3194865	145	7	2
	TA05259	Escherichia_coli_str. K-12 substr. MG1655		srna	ibs/sib	sibE	NC_000913.3	3195098	3195247	150	-1	3195097	3195240	144	7	1
	TA06366	Escherichia_coli_str. K-12 substr. MG1655		srna	TisB/IstR1	istR	NC_000913.3	3853115	3853198	84	-1	3853118	3853257	140	-59	-3
	TA05700	Escherichia_coli_str. K-12 substr. MG1655		srna	Hok/Sok	sokD	NC_000913.3	1644984	1645175	192	1	NA	NA
	TA05971	Escherichia_coli_str. K-12 substr. MG1655		srna	Hok/Sok	sokB	NC_000913.3	1492110	1492170	61	1	1492119	1492174	56	-9	-4
	TA05972	Escherichia_coli_str. K-12 substr. MG1655		srna	Hok/Sok	sokC	NC_000913.3	16941	17003	63	1	16952	17006	55	-11	-3
	TA05974	Escherichia_coli_str. K-12 substr. MG1655		srna	Hok/Sok	sokA	NC_000913.3	3720712	3720767	56	1	NA	NA
	TA05975	Escherichia_coli_str. K-12 substr. MG1655		srna	Hok/Sok	sokE	NC_000913.3	607724	607790	67	-1	607734	607792	59	-2	-10
	TA06178	Escherichia_coli_str. K-12 substr. MG1655		srna	ldr/rdl	rdlA	NC_000913.3	1269332	1269387	56	1	1269323	1269389	67	9	-2
	TA06179	Escherichia_coli_str. K-12 substr. MG1655		srna	ldr/rdl	rdlB	NC_000913.3	1269857	1269923	67	1	1269858	1269923	66	-1	0
	TA06180	Escherichia_coli_str. K-12 substr. MG1655		srna	ldr/rdl	rdlC	NC_000913.3	1270401	1270457	57	1	1270393	1270460	68	8	-3
	TA06181	Escherichia_coli_str. K-12 substr. MG1655		srna	ldr/rdl	rdlD	NC_000913.3	3700135	3700201	67	1	3700136	3700199	64	-1	2
	TA06725	Escherichia_coli_str. K-12 substr. MG1655		srna	TisB/IstR1	istR	NC_000913.3	3852891	3852964	74	-1	NA	NA
	TA06740	Escherichia_coli_str. K-12 substr. MG1655		srna	unknown		NC_000913.3	729183	729269	87	1	NA	NA
TAG3478	TA06918	Escherichia_coli_str. K-12 substr. MG1655		srna		unknown	NC_000913.3	2629388	2629607	220	-1	NA	NA
TAG3478	TA07067	Escherichia_coli_str. K-12 substr. MG1655		srna		unknown	NC_000913.3	2629438	2629544	107	-1	NA	NA

### Sheet: E.faecalis TSS
Supplementary Table S5: Transcription start site (TSS) coordinates of T1TA loci from Enterococcus faecalis.
The table shows the comparison of TSS coordinates of toxin mRNAs and antitoxin asRNAs predicted in T1TAdb by RNAMotif and RNASurface, respectively, with coordinates experimentally determined by dRNA-Seq in the study of Michaux et al. 2020, Front. Cell Infect. Microbiol. 10:600325 (PubMed ID: 33324581; supplementary table S1 therein).
"NA" indicates that no corresponding locus was found in the RNA-Seq data.
group_id	locus_id	species_name	plasmid_name	feature_type	family	toxin_name	genome_accession	start (RNAMotif or RNASurface)	end (RNAMotif or RNASurface)	length	strand	RNA-Seq TSS	distance to RNA-Seq TSS
	TA06749	Enterococcus_faecalis_V583 chromosome		mrna	unknown		NC_004668.1	574310	574667	358	-1	NA
	TA06749	Enterococcus_faecalis_V583 chromosome		srna	unknown		NC_004668.1	575067	575155	89	1	NA
	TA05741	Enterococcus_faecalis_V583 chromosome		mrna	txpA/ratA	TxpA	NC_004668.1	681329	681564	236	1	NA
	TA05741	Enterococcus_faecalis_V583 chromosome		srna	txpA/ratA	RatA	NC_004668.1	681362	681567	206	-1	681568	-1
	TA05736	Enterococcus_faecalis_V583 chromosome		srna	txpA/ratA	RatA	NC_004668.1	2961801	2962008	208	1	2961836	-35
	TA05736	Enterococcus_faecalis_V583 chromosome		mrna	txpA/ratA	TxpA	NC_004668.1	2961837	2962132	296	-1	2962152	-20
	TA05737	Enterococcus_faecalis_V583 chromosome		srna	txpA/ratA	RatA	NC_004668.1	2962267	2962454	188	1	NA
	TA05737	Enterococcus_faecalis_V583 chromosome		mrna	txpA/ratA	TxpA	NC_004668.1	2962288	2962585	298	-1	2962587	-2
	TA05738	Enterococcus_faecalis_V583 chromosome		mrna	txpA/ratA	TxpA	NC_004668.1	3118752	3119046	295	1	3118753	-1
	TA05738	Enterococcus_faecalis_V583 chromosome		srna	txpA/ratA	RatA	NC_004668.1	3118879	3119134	256	-1	NA
	TA05739	Enterococcus_faecalis_V583 chromosome		mrna	txpA/ratA	TxpA	NC_004668.1	3123440	3123731	292	1	3123441	-1
	TA05739	Enterococcus_faecalis_V583 chromosome		srna	txpA/ratA	RatA	NC_004668.1	3123565	3123823	259	-1	3123735	88
TAG0526	TA04785	Enterococcus_faecalis_V583 chromosome		srna		RatA	NC_004668.1	3140218	3140394	177	1	NA
TAG0526	TA04951	Enterococcus_faecalis_V583 chromosome		srna		RatA	NC_004668.1	3140218	3140394	177	1	NA
TAG0526	TA04785	Enterococcus_faecalis_V583 chromosome		mrna		TxpA	NC_004668.1	3140270	3140503	234	-1	NA
TAG0526	TA05490	Enterococcus_faecalis_V583 chromosome		srna		RatA	NC_004668.1	3140273	3140413	141	1	3140274	-1
TAG0526	TA04951	Enterococcus_faecalis_V583 chromosome		mrna		TxpA	NC_004668.1	3140278	3140535	258	-1	NA
TAG0526	TA05490	Enterococcus_faecalis_V583 chromosome		mrna		TxpA	NC_004668.1	3140280	3140553	274	-1	3140552	1
	TA05742	Enterococcus_faecalis_V583	pTEF1	mrna	txpA/ratA	TxpA	NC_004669.1	13512	13768	257	1	13467	45
	TA05742	Enterococcus_faecalis_V583	pTEF1	srna	txpA/ratA	RatA	NC_004669.1	13599	13855	257	-1	13773	82

### Sheet: E.faecalis sRNAs
Supplementary Table S6: Antitoxin asRNA coordinates of T1TA loci from Enterococcus faecalis.
The table shows the comparison of start and end coordinates predicted by RNASurface in T1TAdb with coordinates experimentally determined by dRNA-Seq in the study of Michaux et al. 2020, Front. Cell Infect. Microbiol. 10:600325 (PubMed ID: 33324581; supplementary table S7 therein).
"NA" indicates that no corresponding locus was found in the RNA-Seq data.
group_id	locus_id	species_name	plasmid_name	feature_type	family	toxin_name	genome_accession	RNASurface start	RNASurface end	RNASurface length	strand	RNA-Seq start (= TSS)	RNA-Seq end	RNA-Seq length	distance between starts	distance between ends
	TA06749	Enterococcus_faecalis_V583 chromosome		srna	unknown		NC_004668.1	575067	575155	89	1	NA	NA
	TA05741	Enterococcus_faecalis_V583 chromosome		srna	txpA/ratA	RatA	NC_004668.1	681362	681567	206	-1	681429	681568	140	-1	-67
	TA05736	Enterococcus_faecalis_V583 chromosome		srna	txpA/ratA	RatA	NC_004668.1	2961801	2962008	208	1	NA	NA
	TA05737	Enterococcus_faecalis_V583 chromosome		srna	txpA/ratA	RatA	NC_004668.1	2962267	2962454	188	1	NA	NA
	TA05738	Enterococcus_faecalis_V583 chromosome		srna	txpA/ratA	RatA	NC_004668.1	3118879	3119134	256	-1	NA	NA
	TA05739	Enterococcus_faecalis_V583 chromosome		srna	txpA/ratA	RatA	NC_004668.1	3123565	3123823	259	-1	3123386	3123735	350	88	179
TAG0526	TA04785	Enterococcus_faecalis_V583 chromosome		srna		RatA	NC_004668.1	3140218	3140394	177	1	NA	NA
TAG0526	TA04951	Enterococcus_faecalis_V583 chromosome		srna		RatA	NC_004668.1	3140218	3140394	177	1	NA	NA
TAG0526	TA05490	Enterococcus_faecalis_V583 chromosome		srna		RatA	NC_004668.1	3140273	3140413	141	1	3140274	3140408	135	-1	5
	TA05742	Enterococcus_faecalis_V583	pTEF1	srna	txpA/ratA	RatA	NC_004669.1	13599	13855	257	-1	13432	13773	342	82	167
